# Germline mitophagy selectively eliminates deleterious mitochondrial DNA across generations

**DOI:** 10.64898/2026.06.24.734151

**Authors:** Arnaud Ahier, Tessa Onraet, Daniel Campbell, Brendan Townsend, Ayenachew Bezawork-Geleta, Sasheen Dowlath, Anne Hahn, Rachel Shin Yie Lee, Chuan-Yang Dai, Arnaud Gaudin, Julia Pagan, Steven Zuryn

## Abstract

Faithful transmission of genetic information through the immortal germline is essential for organismal health and species survival, yet how mutant mitochondrial genomes (mtDNAs) are selectively eliminated across generations remains unclear. Here, we show that germline mitophagy functions as a mutation-responsive surveillance system that selectively eliminates mutant mtDNAs and shapes inheritance across generations. In *C. elegans*, mitochondria enriched for mutant mtDNAs are selectively removed in the maternal germline prior to oocyte fertilization via PINK1/Parkin-dependent and BNIP3-mediated mitophagy pathways activated by mtDNA defects. Germline mitophagy declines with age, resulting in offspring that inherit increased burdens of mutant mtDNAs. Conversely, enhancing mitophagy within germ cells restricts the transmission of deleterious genomes in a compounding manner, ultimately driving their complete elimination from the matrilineal lineage. Together, our findings demonstrate that germline mitophagy is a critical determinant of intergenerational mitochondrial genome inheritance, establishing its role in restricting the transmission of defective genetic information.
