## Supplementary Tables for "Germline mitophagy selectively eliminates deleterious mitochondrial DNA across generations"

### Sheet: Supplementary Table 1
Supplementary Table 1: C. elegans Strains
Strain Name	Genotype	Source
N2 Bristol	wild type	Caenorhabditis Elegans Center
LB138	him-8(e1489)IV; uaDf5/+	Caenorhabditis Elegans Center
EG8079	unc-119(ed3)III; (oxTi179)II	Caenorhabditis Elegans Center
EG8080	unc-119(ed3)III; (oxTi444)III	Caenorhabditis Elegans Center
EG8081	unc-119(ed3)III; (oxTi177)IV	Caenorhabditis Elegans Center
EG8082	unc-119(ed3)III; (oxTi365)V	Caenorhabditis Elegans Center
SJZ47	foxSi16 [myo-3p::tomm-20::mKate2::HA::tbb-2 3'UTR (oxti185)I]	Ahier et al., 2018
SJZ106	foxSi27 [pie-1p::tomm-20::mKate2::HA::tbb-2 3'UTR (oxti185)I]	Ahier et al., 2018
SJZ213	foxSi41 [dpy-7p::tomm-20::mKate2::HA::tbb-2 3'UTR (oxti185)I]	Ahier et al., 2018
SJZ216	foxSi44 [rgef-1p::tomm-20::mKate2::HA::tbb-2 3'UTR (oxti185)I]	Ahier et al., 2018
SJZ185	mut-2(ne3370)I; foxSi6 [pie-1p::MTS::GFP (oxTi179)II]; foxSi30 [pie-1p::DsRed::lgg-1 (oxti444)III]	This study
SJZ740	mut-2(ne3370)I; foxSi6 [pie-1p::MTS::GFP (oxTi179)II]; foxSi30 [pie-1p::DsRed::lgg-1 (oxti444)III]; uaDf5/+	This study
BA837	spe-26(it112)IV	Caenorhabditis Elegans Center
SJZ379	foxSi27 [pie-1p::tomm-20::mKate2::HA::tbb-2 3'UTR (oxti185)I]; spe-26(it112)IV; uaDf5/+	Ahier et al., 2018
SJZ1942	foxSi27 [pie-1p::tomm-20::mKate2::HA::tbb-2 3'UTR (oxti185)I]; spe-26(it112)IV; pink-1(tm1779)II; pdr-1(gk448)III; dct-1(tm376)X; uaDf5/+	This study
SJZ501	foxSi86 [his-72p::pink-1::rSL2::pdr-1::gSL2::his-58::GFP::ttb-2 3'UTR (oxti365)V]	This study
SJZ518	foxSi86 [his-72p::pink-1::rSL2::pdr-1::gSL2::his-58::GFP::ttb-2 3'UTR (oxti365)V]; pink-1(tm1779)II; pdr-1(gk448)III	This study
SJZ527	foxEx104 [his-72p::pink-1::rSL2::pdr-1::gSL2::his-58::GFP::ttb-2 3'UTR; odr-1::rfp]; pink-1(tm1779)II; pdr-1(gk448)III	This study
SJZ547	foxIS1 [his-72p::pink-1::rSL2::pdr-1::gSL2::his-58::GFP::ttb-2 3'UTR, odr-1::rfp]	This study
SJZ556	foxIS1 [his-72p::pink-1::rSL2::pdr-1::gSL2::his-58::GFP::ttb-2 3'UTR, odr-1::rfp]; pink-1(tm1779)II; pdr-1(gk448)III	This study
SJZ718	foxSi108 [pie-1p::pink-1::gSL2::his-58::GFP::ttb-2 3'UTR (oxti365)V]	This study
SJZ719	foxSi109 [mex-5p::pdr-1::gSL2::his-58::GFP::ttb-2 3'UTR (oxti177)IV]	This study
SJZ721	foxSi108 [pie-1p::pink-1::gSL2::his-58::GFP::ttb-2 3'UTR (oxti365)V], pink-1(tm1779)II; pdr-1(gk448)III	This study
SJZ725	foxSi108 [pie-1p::pink-1::gSL2::his-58::GFP::ttb-2 3'UTR (oxti365)V]; foxSi109 [mex-5p::pdr-1::gSL2::his-58::GFP::ttb-2 3'UTR (oxti177)IV]	This study
SJZ731	pink-1(tm1779)II; pdr-1(gk448)III; foxSi108 [pie-1p::pink-1::gSL2::his-58::GFP::ttb-2 3'UTR (oxti365)V]; foxSi109 [mex-5p::pdr-1::gSL2::his-58::GFP::ttb-2 3'UTR (oxti177)IV]	This study
SJZ744	mut-2(ne3370)I; foxSi6 [pie-1p::MTS::GFP (oxTi179)II]; foxSi30 [pie-1p::DsRed::lgg-1 (oxTi444)III]; foxSi86 [his-72p::pink-1::rSL2::pdr-1::gSL2::his-58::GFP::ttb-2 3'UTR (oxti365)V]	This study
SJZ763	mut-2(ne3370)I; foxSi6 [pie-1p::MTS::GFP (oxTi179)II]; foxSi30 [pie-1p::DsRed::lgg-1 (oxTi444)III]; foxSi112 [mex-5p::MTS::PST1::SL2::his-58::GFP (oxti177)IV]	This study
SJZ2273	mut-2(ne3370)I; foxSi30 [pie-1p::DsRED::lgg-1::tbb-2 3' UTR (oxti444)III]; foxSi6 [pie-1p::MTS::GFP::tbb-2 3' UTR (oxti179)II]; foxEx395 [myo-3p::MTS::PST1::mKate2 ; odr-1p::DsRED2]	This study
SJZ2276	mut-2(ne3370)I; foxSi30 [pie-1p::DsRED::lgg-1::tbb-2 3' UTR (oxti444)III]; foxSi6 [pie-1p::MTS::GFP::tbb-2 3' UTR (oxti179)II]; foxEx398 [rgef-1p::MTS::PST1::mKate2 ; odr-1p::DsRED2]	This study
SJZ776	mut-2(ne3370)I; foxSi6 [pie-1p::MTS::GFP (oxTi179)II]; foxSi30 [pie-1p::DsRed::lgg-1(oxTi444)III]; foxSi89 [mex-5p::HMG-5::MiniSOG (oxti177)IV]	This study
SJZ778	mut-2(ne3370)I; foxSi6 [pie-1p::MTS::GFP (oxTi179)II]; foxSi30 [pie-1p::DsRed::lgg-1(oxTi444)III]; foxSi90 [mex-5p::HMG-5::MiniSOG(G40C) (oxti177)IV]	This study
SJZ856	pink-1(tm1779)II; pdr-1(gk448)III; uaDf5/+	This study
SJZ857	pdr-1(gk448)III; uaDf5/+	This study
SJZ858	pink-1(tm1779)II; uaDf5/+	This study
SJZ892	foxSi128 [pie-1p::pink-1(KDD)::gSL2::his-58::GFP::ttb-2 3'UTR (oxti365)V]	This study
SJZ893	foxSi129 [mex-5p::pdr-1(UTD)::gSL2::his-58::GFP::ttb-2 3'UTR (oxti177)IV]	This study
SJZ1172	foxSi128 [pie-1p::pink-1(KDD)::gSL2::his-58::GFP::ttb-2 3'UTR (oxti365)V]; foxSi129 [mex-5p::pdr-1(UTD)::gSL2::his-58::GFP::ttb-2 3'UTR (oxti177)IV]; pink-1(tm1779)II; pdr-1(gk448)III; uaDf5/+	This study
SJZ913	dct-1(tm376)X; uaDf5/+	This study
SJZ1135	foxSi108 [pie-1p::pink-1::gSL2::his-58::GFP::ttb-2 3'UTR (oxti365)V]; foxSi109 [mex-5p::pdr-1::gSL2::his-58::GFP::ttb-2 3'UTR (oxti177)IV]; dct-1(tm376)X	This study
SJZ1138	foxSi118 [mex-5p::wwp-1::gSL2::his-58::GFP::tbb-2 3'UTR; (oxti177)IV]; foxSi108 [pie-1p::pink-1::gSL2::his-58::GFP::ttb-2 3'UTR (oxti365)V]; pink-1(tm1779)II; pdr-1(gk448)III	This study
SJZ1139	foxSi116 [mex-5p::ari-1.1::gSL2::his-58::GFP::tbb-2 3'UTR; (oxti177)IV]; foxSi108 [pie-1p::pink-1::gSL2::his-58::GFP::ttb-2 3'UTR (oxti365)V]; pink-1(tm1779)II; pdr-1(gk448)III	This study
SJZ1143	foxSi117 [mex-5p::siah-1::gSL2::his-58::GFP::tbb-2 3'UTR; (oxti177)IV]; foxSi108 [pie-1p::pink-1::gSL2::his-58::GFP::ttb-2 3'UTR (oxti365)V]; pink-1(tm1779)II; pdr-1(gk448)III	This study
LN130	rcIs31 [pie-1p::GFP::ubiquitin + unc-119] II; ItIs37 [pie-1p::mCherry::his-58 + unc-119(+)] IV.	Al Rawi et al., 2011
SJZ1264	foxSi27 [pie-1p::tomm-20::mKate2::HA::tbb-2 3' UTR (oxti185)I]; rcIs31 [pie-1p::GFP::ubiquitin + unc-119]II	This study
SJZ2270	pdr-1(gk448)III; foxSi27 [pie-1p::tomm-20 (gDNA)::mKate2::HA::tbb-2 3' UTR (oxti385)I]; rcIs31 (pie-1p::GFP::ubi)II	This study
SJZ1453	foxSi223 [pie-1p::pink-1::F2A::his-58::GFP::fbf-1 3'UTR (oxti365)V]; foxSi109 [mex-5p::pdr-1::gSL2::his-58::GFP::ttb-2 3'utr (oxti177)IV]; pink-1(tm1779)II; pdr-1(gk448)III	This study
SJZ1104	foxSi178 [pie-1p::dct-1::GFP::FLAG::tbb-2 3'UTR (oxti177)IV]	This study
SJZ1611	dct-1(tm376)X; foxSi178 [pie-1p::dct-1::GFP::FLAG::tbb-2 3' UTR (oxti177)IV]	This study
SJZ1715	foxSi178 [pie-1p::dct-1::GFP::FLAG::tbb-2 3'UTR; oxti177 IV]; pink-1(tm1779)II; pdr-1(gk448)III	This study
SJZ1594	foxSi239 [pie-1p::dct-1(LDD)::GFP::FLAG::tbb-2 3'UTR (oxti177)IV]	This study
SJZ1714	mut-2(ne3370)I; foxSi6 [pie-1p::MTS::GFP (oxTi179)II]; foxSi30 [pie-1p::DsRed::lgg-1(oxTi444)III]; pink-1(tm1779)II; pdr-1(gk448)III; uaDf5/+	This study
FXO1832	fis-2(tm1832)X	National BioResource Project (NBRP) - Japan
SJZ1691	fis-2(tm1832)X; uaDf5/+	This study
SJZ1766	foxSi27 [pie-1p::tomm-20::mKate2::HA::tbb-2 3'UTR (oxti185)I]; fis-2(tm1832)X	This study
SJZ1818	mut-2(ne3370)I; foxSi30 [pie-1p::DsRed::lgg-1(oxTi444)III]; hmg-5(fox43[hmg-5::dendra::FLAG])IV; foxSi253 [pie-1p::MTS::mTagBFP2::tbb-1 3' UTR; (oxti179)II]	This study
SJZ2019	mut-2(ne3370)I; foxSi30 [pie-1p::DsRed::lgg-1] III; foxSi253 [pie-1p::MTS::mTagBFP2::tbb-1 3' UTR; (oxti179)II]	This study
SJZ1874	mut-2(ne3370)I; foxSi6 [pie-1p::MTS::GFP (oxTi179)II]; foxSi30 [pie-1p::DsRed::lgg-1(oxTi444)III]; fis-2(tm1832)X; uaDf5/+	This study
SJZ1994	mut-2(ne3370)I; foxSi6 [pie-1p::MTS::GFP (oxTi179)II]; foxSi30 [pie-1p::DsRed::lgg-1(oxTi444)III]; dct-1(tm376)X; uaDf5/+	This study
mpt1	mpt1/+ (also called mptDf1/+)	Gitschlag at al, 2017
SJZ1063	pink-1(tm1779)II; pdr-1(gk448)III; mpt1/+	This study
SJZ2145	foxSi278 [pie-1p::HA::lgg-1::SL2::Tomm-20-cMyc::tbb-2 3' UTR (oxti365)V]	This study
SJZ2164	foxSi278 [pie-1p::HA::lgg-1::SL2::Tomm-20-cMyc::tbb-2 3' UTR (oxti365)V] ; uaDf5/+	This study
SJZ2246	foxSi277 [pie-1p::pink-::2xHA; wbmIs60III] ; foxSi294 [pie-1p::tomm-20::cMYC::tbb-2 3' UTR (oxti365)V] ; uaDf5/+	This study
SJZ2259	mut-2(ne3370)I; pdr-1(fox60[3xFLAG::mNeonG::AID::pdr-1]III]; foxSi30 [pie-1p::DsRED::lgg-1::tbb-2 3' UTR (oxti444)III]; foxSi253 [pie-1p::MTS::mTagBFP2::tbb-2 3' UTR; (oxti179)II]	This study
SJZ2253	mut-2(ne3370)I; foxSi6 [pie-1p::MTS::GFP::tbb-2 3' UTR (oxti179)II]; foxSi30 [pie-1p::DsRED::lgg-1::tbb-2 3' UTR (oxti444)III]; mpt1/+	This study
	polg-1(srh1)/mnC1 [dpy-10(e128) unc-52(e444) nIs190(myo-2::GFP) let-?] II [generation 38]	Haroon et al, 2018
SJZ2271	polg-1/mnc1 ; mut-2 (ne3370)I; foxSi30 [pie-1p::DsRED::lgg-1::tbb-2 3' UTR (oxti444)III]; foxSi210 [pie-p::MTS::GFP (oxti365)V]	This study
SJZ2192	foxSi293 [pie-1p::cMYC-fis-1::tbb-2 3' UTR ; (oxti365)V]

### Sheet: Supplementary Table 2
Supplementary Table 2: Molecular Constructs
Plasmid Name	Description	Source
pSZ3	mex-5p::MTS::Pst1::gSL2::his-58::GFP::tbb-2 3'UTR	This study
pSZ6	myo-3p::MTS::Pst1::mKate2	Dai et al, 2023
pSZ45	rgef-1p::MTS::Pst1::mKate2	This study
pSZ28	pie-1p::MTS::GFP::tbb-2 3’UTR	Ahier et al., 2018
pSZ38	pie-1p::DsRed::lgg-1::tbb-2 3'UTR	This study
pSZ57	ges-1p::tomm-20 ::mKate2::HA::tbb-2 3'UTR	Ahier et al., 2018
pSZ114	a derivative of pCFJ150 containing the pie-1 promoter	Ahier et al., 2018
pSZ124	mex-5p::hmg-5::miniSOG::tbb-2 3'UTR	This study
pSZ131	his-72p::pink-1::rSL2::pdr-1::gSL2::his-58::GFP::tbb-2 3'UTR	This study
pSZ136	mex-5p::hmg-5::miniSOG(G40C)::tbb-2 3'UTR	This study
pSZ163	pie-1p::pink-1::gSL2::his-58::GFP::tbb-2 3'UTR	This study
pSZ164	mex-5p::pdr-1::gSL2::his-58::GFP::tbb-2 3'UTR	This study
pSZ200	pie-1p::pink-1(KDD)::gSL2::his-58::GFP::tbb-2 3'UTR	This study
pSZ201	mex-5p::pdr-1(UTD)::gSL2::his-58::GFP::tbb-2 3'UTR	This study
pSZ262	pie-1p::dct-1::GFP::FLAG::tbb-2 3'UTR	This study
pSZ315	pie-1p::pink-1::F2A::his-58::GFP::fbf-1 3'UTR	This study
pSZ325	mex-5p::ari-1.1::gSL2::his-58::GFP::tbb-2 3'UTR	This study
pSZ327	mex-5p::siah-1::gSL2::his-58::GFP::tbb-2 3'UTR	This study
pSZ328	mex-5p::wwp-1::gSL2::his-58::GFP::tbb-2 3'UTR	This study
pSZ352	pie-1p::dct-1(LDD)::GFP::FLAG::tbb-2 3'UTR	This study
pSZ387	pie-1p::MTS::mTagBFP2::tbb-2 3'UTR	This study
pTD75	mTagBFP2 containing plasmid	Ashley et al., 2021
pNT807	DsRed::lgg-1 containing plasmid	N. Tavernarakis Lab
pCZ886	mex-5::his-72-miniSOG::tbb-2 3'UTR	Noma & Jin., 2015
pSZ437	pie-1p::HA-lgg-1::SL2::tomm-20::cMYC::tbb-2 3' UTR	This study
pSZ439	pie-1p::tomm-20::cMYC::tbb-2 3' UTR	This study
pSZ441	pie-1p::HA::fis-2::tbb-2 3' UTR	This study
pSZ442	pie-1p::cMYC-fis-1::tbb-2 3' UTR	This study
pSZ430	pJET1.2–human mtDNA fragment (m.4792–13955) carrying the KSS deletion (∆m.8740–13944)	This study
pSZ444	pJET1.2–human mtDNA (m.8114–m.9987)	This study

### Sheet: Supplementary Table 3
Supplementary Table 3: Oligonucleotides
Code	Sequence (5’- to -3’)	Source
aa140	ATCAAATTTTCTTTTCCAGAGAAAAATGTCTATGAAACGATTCGG	This study
aa141	GTAACAACATGGCCTATTTAGATCGAACTCTATGTACAATTC	This study
aa142	TCGATCTAAATAGGCCATGTTGTTACCTTGTATTAAAAC	This study
aa143	TTTCATCAGACATTCTTCAATCGTAAGTTGCG	This study
aa144	TTACGATTGAAGAATGTCTGATGAAATCTCTATATTAATAC	This study
aa145	CTAGGTGAAAGTAGGATGAGACAGCTTAATTAAACCAATGGTCCC	This study
aa139	TTTTCTCTGGAAAAGAAAATTTG	This study
aa146	GCTGTCTCATCCTACTTTCACC	This study
aa152	CTTTGTATAGAAAAGTTGAGCAAACGTTATAGTGTGGAC	This study
aa153	CGTTTCATAGACATTTTTCTTGTTGTTCTGGAAATTGAG	This study
aa11	CTCAACTTTTCTATACAAAGTTGATAGCTTG	Ahier et al., 2018
aa154	AGAAAAATGTCTATGAAACGATTC	This study
aa170	TCTCTGTCTGAAACATTCAATTGAT	This study
abg1	ATGTTGGGAACAATTTCAATGAGA	This study
abg2	CTCAGTAGCTACCGGTCTCGATTGATCTGCATTTTCTTTCTGTTC	This study
abg3	TCTCTGTCTGAAACATTCAATTGATTATCG	This study
abg7	GCCGCAATTGCCGCTTTCT	This study
abg8	CCAGGATCTCCTCTCTGGAATACT CG	This study
aa198	ATTAAGAAACTAGTATGAGTTCCGACGATGAGATCAA	This study
aa199	TTTTCCTTTTGCGGCCGCTTACTCGTTGAAAACCCAAAGTTC	This study
aa202	ATTAAGAAACTAGTATGAGTAATCGGAACGGTGGTG	This study
aa203	TTTTCCTTTTGCGGCCGCCTAGTCGTACTCGAGATCAGAATTTTC	This study
aa204	ATTAAGAAACTAGTATGGCTCGTAATGAACCATCATC	This study
aa205	TTTTCCTTTTGCGGCCGCCTACTCGTTTCCAAATCCTTCCGT	This study
aa196	AAAAGGAAAAGCGGCCGCGCTGTCTCATCCTACTTTCACC	This study
aa197	TTATTGCTAGCCTCTCTGTCTGAAACATTCAATTG	This study
aa165	GGAGAAGATGTGAAGCAGATGATG	This study
aa129	TCATTAGGATCTCGCTTGAG	This study
aa246	ATTTTGACGACGAGATTCCCCAATTAGTTGTCGCCGCTTTTG	This study
aa247	CATATTCCAGAAGAATATTATCACTTTTCATGGCTCGCTG	This study
aa248	GCATTAATGTTTAATTTTGAACATGATCGCG	This study
aa249	GATTGCCAACGGGAATTTCTTTTGTG	This study
aa168	TTCGACCTCGGATGCAATCATAT	This study
aa171	TTAATTAAACCAATGGTCCCATTGA	This study
aa250	TTTGCTCACATTCACTGTACCTCGTGTG	This study
aa251	TCCGCCGTTCCGTTCGGTTGCCAC	This study
aa264	ATGTCCTCATTTCTTGAGTTTGCAA	This study
aa265	TTGACGATGATGTTTGATTAGTTTC	This study
aa269	GAAATGAGGACATTTTTCTCTGGAAAAGAAAATTTGATT	This study
aa268	ACATCATCGTCAAGGAGGTGGAGGTGGAGCTATGA	This study
aa271	CAAGGACGACGATGACAAGTAAGATAAATGCAAAATCCTTTCAAGC	This study
aa272	TAGTCCATTCCTCCGGATCCTCCTTTGTATAGTTCGTCCATGCCAT	This study
aa306	CACATGGCATGGACGAACTATACAAATGAATCTCATCCCACCCACTTATGTTCTG	This study
aa307	CGACGGCCAGTGAATTATCAACTATGTTGTTTGTTGTTTTTGCGTAATGAATTAT	This study
aa347	TTCCACCGCCGATTCTGACATACCTGAAGCGTTCA	This study
aa348	GCGGCACCAAGCCGTACCAGTTTGTG	This study
aa359	CATTTTCAGGAGGACCCTTGAGGGTACCGGTAGAAAAAATGGTTTCGGAATTGATTAAGG	This study
aa360	AAGAAGGGAATGCTTGAAAGGATTTTGCATTTATCCTAGTTGAGCTTGTGTCCGAGCTTG	This study
at23	TTTTTCTACCGGTACCCTCAAGGGTC	This study
aa1	GATAAATGCAAAATCCTTTCAAGC	Ahier et al., 2018
aa59	ATGGCCTCCTCCGAGAACGTCATC	This study
aa60	TTATTCCTTCTTTTCGACCTCTCCTCC	This study
BG27	GATTTTTCTGAAGGTGAAAGGGAG	Gitschlag et al, 2016
BG28	CTCCTACTAACCTATTAAGAAATTTTTTCA	Gitschlag et al, 2016
AA123	CGTAAGAAAATCAAAATATGGTATAATTGG	Ahier et al., 2018
AA124	6-FAM/CCATCCGTG/ZEN/CTAGAAGACAAAGAATTTC/IABKFQ	Ahier et al., 2018
AA125	AAAATGTTACGATCCTTATTAATAAAGC	Ahier et al., 2018
AA126	GCAGAGATGTTTATTGAAGCTGAC	Ahier et al., 2018
AA127	HEX/TGAGGCCAG/ZEN/TTCATATTGTTCCAGA GTG/IABKFQ	Ahier et al., 2018
AA366	AAGCTACGGAACTTCGTAGAGCTG	This study
AA380	GACAAGACCTCCAACTACAGCTAC	This study
AA370	AGCTTCTCCGCGACGATGAGGA	This study
AA381	CACGTCGATGTATCCCAATGCAAG	This study
GFPmiddleF	GATGGAAACATTCTTGGACAC	This study
CD47	CTGCTAGTTGAACGCTTCCATC	This study
mkatef	GATGCCAGGAGTCTACTACGTCG	This study
AA2	TCAACGGTGTCCGAGCTTGGATGGG	This study
AA183	5’-6-FAM /CATTTTGCA/ZEN/GGACTACACGGGTTCCCA/IABKFQ-3′	This study
AA184	5′-HEX/TGCTGGACT/ZEN/GAAAAATTGAATTTCCCGCG/IABKFQ-3’	This study
nd-1f	AGCGTCATTTATTGGGAAGAAGAC	This study
nd-1r	AAGCTTGTGCTAATCCCATAAATGT	This study
AH113	AAAGGGTTATTTTTTATAAGATATCG	Dai et al, 2023
BLG3r	CTTCTACAGTGCATTGACCTAGTC	Dai et al, 2023
AA395	GGTTTCTTTTTGCAGTATTTCGTTTCCCAAAC	This study
AA396	ATGTAGGGATGTTGAAGAGTAATTGGACTTAG	This study
AA196	AAAAGGAAAAGCGGCCGCGCTGTCTCATCCTACTTTCACC	This study
AA165	GGAGAAGATGTGAAGCAGATGATG	This study
AA129	TCATTAGGATCTCGCTTGAG	This study
AT23	TTTTTCTACCGGTACCCTCAAGGGTC	This study
AA9	TTTTTCTCTGGAAAAGAAAATTTGATTTTTAATTG	Ahier et al., 2018
AA4	ATGTCGGACACAATTCTTGGTTTC	Ahier et al., 2018
AA37	TAAATTAGCGAGAGAATTTTTTGAC	Ahier et al., 2018
AA415	TCATTTCCTGAAAGCAAGTCCGGCA	This study
AA416	ATGGAACAAAAACTCATCTCAGAAGAG	This study
AA162	ATGTCTATGAAACGATTCGGAAAAGC	This study
AA380	GACAAGACCTCCAACTACAGCTAC	This study
AA178	CATACCGAATAAACATCAGGGTAATCT	Ahier et al., 2021
AA179	ACGGGTGTTACACTATGATGAAGA	Ahier et al., 2021
AA183	CATTTTGCAGGACTACACGGGTTCCCA	This study
SZ35	AGGCTAAGCCGGGGTAAGTT	Ahier et al., 2021
SZ36	GCCAAAAGCTTAAACTGCGG	Ahier et al., 2021
AA184	TGCTGGACTGAAAAATTGAATTTCCCGCG	This study
AA168	TTCGACCTCGGATGCAATCATAT	This study
AH580	AGAGAACCAACACCTCTTTACAGTGA	Yang et al., 2022
AH581	AGGGTGGGGTTATTTTCGTTAATG	Yang et al., 2022
AH582	AAGCACTGCTTATTACAATTTTACTGGG	Yang et al., 2022
AH583	TTGAGCCAATAATGACGTGAAGTCC	Yang et al., 2022
AT22	CGTTTCCGATACCCCCTTATATCAGCAC	This study
AT19	ATGTTGGCCCGTTCGGCT	This study
AT5	TCCTCCTCCTGACAGCTCG	This study
